# Deep mutational scanning of a multi-domain signaling protein reveals mechanisms of regulation and pathogenicity

**DOI:** 10.1101/2024.05.13.593907

**Authors:** Ziyuan Jiang, Anne E. van Vlimmeren, Deepti Karandur, Alyssa Semmelman, Neel H. Shah

**Affiliations:** Department of Chemistry, Columbia University, New York, NY 10027; Department of Biological Sciences, Columbia University, New York, NY 10027; Department of Biochemistry, Vanderbilt University, Nashville, TN 37232

**Keywords:** SHP2, *PTPN11*, tyrosine phosphatase, deep mutational scanning, allostery, molecular dynamics

## Abstract

Multi-domain signaling enzymes are often regulated through extensive inter-domain interactions, and disruption of inter-domain interfaces by mutations can lead to aberrant signaling and diseases. For example, the tyrosine phosphatase SHP2 contains two phosphotyrosine recognition domains that auto-inhibit its catalytic domain. SHP2 is canonically activated by binding of these non-catalytic domains to phosphoproteins, which destabilizes the auto-inhibited state, but numerous mutations at the main auto-inhibitory interface have been shown to hyperactivate SHP2 in cancers and developmental disorders. Hundreds of clinically observed mutations in SHP2 have not been characterized, but their locations suggest alternative modes of dysregulation. We performed deep mutational scanning on full-length SHP2 and the isolated phosphatase domain to dissect mechanisms of SHP2 dysregulation. Our analysis revealed mechanistically diverse mutational effects and identified key intra- and inter-domain interactions that contribute to SHP2 activity, dynamics, and regulation. Our datasets also provide insights into the potential pathogenicity of previously uncharacterized clinical variants.
