## Supplementary Table 4 for "Deep mutational scanning of a multi-domain signaling protein reveals mechanisms of regulation and pathogenicity"

### Sheet: Sheet1
	kcat/KM (1/[M*s])		kcat (1/s)		KM (μM)
variant	average	SD	average	SD	average	SD
WT	3948.06	636.881	16.9694	7.5674	4767.79	2949.65
T42A	23118.5	8973.01	55.322	20.3524	2918.46	1924.97
L43F	14241.1	3455.04	7.022	0.940353	533.5	166.767
T52S	6350.23	556.558	12.91	1.36017	2045.33	249.192
D61Y	313863	36395.8	96.62	1.19752	312.467	40.3486
E69K	281297	21986.9	141.833	4.79537	506.1	24.4659
A72V	324413	127284	148.9	22.6579	627.267	431.879
E76K	741112	30131	98.9833	3.98892	133.567	1.06249
C104P	167888	21695.6	45.9067	5.02767	274.333	9.2146
D106P	58942.8	3377.58	67.454	11.238	1150.98	220.028
H114F	5073.09	681.111	4.51633	0.380156	915.6	190.075
H114W	11145.6	267.744	37.3967	1.1891	3358.33	158.007
R138Q	6164.91	722.492	18.9167	3.56169	3165.33	945.809
E139D	65980	1811.12	42.4667	3.79039	643.667	55.2721
I282V	170544	24920.2	58.6333	10.7851	358	101.311
T356L	24652.4	247.546	32.5667	0.589029	1321.33	34.1988
P424L	56789.1	12541.7	41.9733	5.44789	803.5	303.835
T507K	24597.1	8054.42	53.8033	11.6782	2707.67	1639.46
